# Extracellular microRNA 3’ end modification across diverse body fluids

**DOI:** 10.1101/2020.03.24.006551

**Authors:** Kikuye Koyano, Jae Hoon Bahn, Xinshu Xiao

## Abstract

microRNAs (miRNAs) are small non-coding RNAs that play critical roles in gene regulation. The presence of miRNAs in extracellular biofluids is increasingly recognized. However, most previous characterization of extracellular miRNAs focused on their overall expression levels. Alternative sequence isoforms and modifications of miRNAs were rarely considered in the extracellular space. Here, we developed a highly accurate bioinformatic method, called miNTA, to identify 3’ non-templated additions (NTAs) of miRNAs using small RNA-sequencing data. Using miNTA, we conducted an in-depth analysis of miRNA 3’ NTA profiles in 1047 extracellular RNA-sequencing data sets of 4 types of biofluids. This analysis identified abundant 3’ uridylation and adenylation of miRNAs, with an estimated false discovery rate of <5%. Strikingly, we found that 3’ uridylation levels enabled segregation of different types of biofluids, more effectively than overall miRNA expression levels. This observation suggests that 3’ NTA levels possess fluid-specific information insensitive to batch effects. In addition, we observed that extracellular miRNAs with 3’ uridylations are enriched in processes related to angiogenesis, apoptosis and inflammatory response, and this type of modification may stabilize base-pairing between miRNAs and their target genes. Together, our study provides a comprehensive landscape of miRNA NTAs in human biofluids, which paves way for further biomarker discoveries. The insights generated in our work built a foundation for future functional, mechanistic and translational discoveries.
