## Supplementary Table 2 for "Extracellular microRNA 3’ end modification across diverse body fluids"

### Sheet: Lab1_Plasma_Urine
Supplementary Table S2 - Differentially 3' uridylated miRNAs between bodily fluids from the same data set.
Differential modification was tested on miRNAs with an effect size ≥ 5% using REDITs (Methods). miRNA with differential 3' uridylation levels were required to be expressed (read count ≥ 10) in at least 20 samples in both tested fluids with a p value of < 0.05 after FDR correction.
	Plasma-Lab 1			Urine-Lab 1
miRNA	Ave. 3' U (%)	Ave. RPM	sampleN	Ave. 3' U (%)	Ave. RPM	sampleN	3'U Difference	beta_binomial.pvalue	FDR.BH
hsa-miR-107	48.034	345.175	160	26.8762	27.1488	84	21.1578	2.14374e-30	5.35936e-30
hsa-miR-148b-3p	1.5297	3948.01	168	38.0336	42.3157	102	-36.5039	8.03798e-135	2.00949e-133
hsa-miR-140-3p	70.3084	2929.96	153	36.4554	58.5613	119	33.853	1.10369e-75	9.19741e-75
hsa-miR-132-3p	27.6995	35.4433	120	34.2257	50.0636	22	-6.52628	6.34122e-06	7.20593e-06
hsa-miR-3615	28.5091	294.721	66	10.1002	19.7091	33	18.4089	3.06725e-05	3.33397e-05
hsa-let-7e-5p	22.1832	810.178	160	14.2677	507.306	115	7.9155	2.74418e-34	7.62271e-34
hsa-miR-27a-3p	21.0095	591.278	125	4.5536	38.5389	72	16.4559	1.1318e-18	1.76844e-18
hsa-miR-99b-5p	17.4813	984.138	152	6.13383	195.938	130	11.3474	6.45535e-44	2.68973e-43
hsa-miR-143-3p	26.1233	4137.61	165	18.4307	146.187	62	7.69264	1.33635e-42	4.77267e-42
hsa-miR-671-3p	29.3135	238.228	139	17.3289	31.0871	31	11.9846	4.65324e-24	9.69426e-24
hsa-miR-320a-3p	30.8868	8784.92	155	23.8216	373.708	62	7.06513	0.000374316	0.000374316
hsa-miR-204-5p	9.88542	569.052	127	3.19146	2364.05	129	6.69396	1.94595e-29	4.42261e-29
hsa-miR-23b-3p	71.2757	313.392	146	44.5997	34.0792	48	26.6759	2.88396e-23	5.14993e-23
hsa-miR-27b-3p	18.9651	6656.26	167	0.82236	1996.21	126	18.1428	1.05521e-106	1.31901e-105
hsa-miR-221-3p	43.8078	5056.46	146	18.9024	130.825	44	24.9054	4.29334e-19	7.15557e-19
hsa-miR-424-3p	0.495232	86.9146	123	12.2001	22.0559	34	-11.7048	4.44418e-36	1.38881e-35
hsa-miR-98-5p	7.40369	2674.77	162	2.02492	233.139	130	5.37877	1.77234e-52	8.86171e-52
hsa-miR-125b-2-3p	48.9243	21.6301	83	20.6539	51.9325	83	28.2704	1.66573e-23	3.20332e-23
hsa-let-7b-3p	70.4464	23.3317	104	56.9598	18.3667	21	13.4866	7.65161e-05	7.97043e-05
hsa-miR-363-3p	0.357758	569.09	157	6.4158	61.6483	89	-6.05805	3.09745e-68	1.9359e-67
hsa-miR-532-3p	2.85445	19.5135	37	20.4538	27.6594	32	-17.5994	1.22128e-10	1.796e-10
hsa-miR-200b-3p	39.699	21.2587	80	53.1122	569.715	130	-13.4133	3.21138e-10	4.46025e-10
hsa-miR-196b-5p	46.5176	29.7643	115	37.2386	42.28	110	9.27892	3.95657e-09	4.7102e-09
hsa-miR-421	13.0045	208.196	107	34.6921	25.2412	51	-21.6877	1.46246e-09	1.82808e-09
hsa-miR-582-3p	0	12.3476	21	12.407	14.0952	21	-12.407	6.29141e-10	8.27817e-10

### Sheet: Lab3_CSF_Serum
Supplementary Table S2 - Differentially 3' uridylated miRNAs in each extracellular data set
Differential modification was tested on miRNAs with an effect size ≥ 5% using REDITs (Methods). miRNA with differential 3' uridylation levels were required to be expressed (read count ≥ 10) in at least 20 samples in both tested fluids with a p value of < 0.05 after FDR correction.
	CSF-Lab 3			Serum-Lab 3
miRNA	Ave. 3' U (%)	Ave. RPM	sampleN	Ave. 3' U (%)	Ave. RPM	sampleN	3'U Difference	beta_binomial.pvalue	FDR.BH
hsa-miR-125b-1-3p	58.2932	80.0406	64	51.4463	50.7714	35	6.84696	0.016168	0.016168
hsa-miR-92a-3p	19.9802	91.8969	64	13.5467	866.604	51	6.43349	0.000230556	0.000317015
hsa-miR-484	12.3568	16.15	28	3.40073	334.776	38	8.95603	1.4569e-06	4.00648e-06
hsa-miR-23b-3p	1.96397	143.188	58	13.8762	104.692	24	-11.9123	2.09999e-13	1.155e-12
hsa-miR-652-3p	53.2236	37.2931	58	6.96633	340.891	33	46.2573	2.24133e-36	2.46546e-35
hsa-miR-140-3p	48.1356	430.602	55	56.8861	1585.85	43	-8.75051	4.69381e-05	7.37599e-05
hsa-miR-27a-3p	12.3936	103.197	30	5.7166	534.664	42	6.67696	0.00207946	0.00254156
hsa-let-7b-3p	66.854	25.1667	42	49.3872	32.0963	27	17.4667	0.0159953	0.016168
hsa-miR-500a-3p	9.26234	36.436	50	3.26892	102.921	42	5.99342	2.64723e-06	4.85325e-06
chr22_25085	11.3894	12.1178	45	2.93947	176.278	51	8.44993	1.27361e-08	4.66991e-08
hsa-miR-421	48.6647	46.4312	48	28.4137	84.2639	36	20.2509	1.90571e-06	4.19256e-06

### Sheet: Lab4_PlasmaExo_Urine
Supplementary Table S2 - Differentially 3' uridylated miRNAs in each extracellular data set
Differential modification was tested on miRNAs with an effect size ≥ 5% using REDITs (Methods). miRNA with differential 3' uridylation levels were required to be expressed (read count ≥ 10) in at least 20 samples in both tested fluids with a p value of < 0.05 after FDR correction.
	PlasmaExo-Lab 4			Urine-Lab 4
miRNA	Ave. 3' U (%)	Ave. RPM	sampleN	Ave. 3' U (%)	Ave. RPM	sampleN	3'U Difference	beta_binomial.pvalue	FDR.BH
hsa-miR-148b-3p	9.2832	1478.62	95	19.2301	366.607	43	-9.94685	1.18713e-15	2.84911e-15
hsa-miR-200c-3p	8.48656	67.7895	76	2.89687	4547.33	43	5.58969	3.09321e-14	5.30265e-14
hsa-miR-127-3p	26.8151	1393.64	108	35.4718	52.3029	34	-8.65671	3.54911e-08	4.73215e-08
hsa-miR-152-3p	19.3166	101.847	66	35.4905	198.061	38	-16.1738	4.09499e-11	6.14248e-11
hsa-miR-125a-5p	11.7803	225.584	73	6.72339	310.685	33	5.0569	0.000135431	0.000147743
hsa-miR-25-3p	9.44388	2689.79	44	15.4526	150.081	32	-6.00876	5.2704e-05	6.32448e-05
hsa-let-7a-5p	5.14602	83.65	42	0.0578704	65.2875	32	5.08815	5.88189e-25	2.35276e-24
hsa-miR-16-2-3p	4.04161	847.989	103	9.63519	24.1043	23	-5.59358	0.000405891	0.000405891
hsa-miR-500a-3p	6.55194	17.1932	74	30.3475	33.9357	28	-23.7956	1.44881e-14	2.89763e-14
hsa-miR-2110	0.206689	92.3167	42	44.6583	45.8385	26	-44.4516	9.58737e-63	1.15048e-61
hsa-miR-375-3p	1.12076	119.276	67	6.34971	3311.39	32	-5.22896	1.71386e-20	5.14158e-20
hsa-miR-30a-3p	22.1629	17.1552	29	0.106656	2480.41	29	22.0562	1.78622e-46	1.07173e-45

### Sheet: Lab5_Plasma_Serum
Supplementary Table S2 - Differentially 3' uridylated miRNAs in each extracellular data set
Differential modification was tested on miRNAs with an effect size ≥ 5% using REDITs (Methods). miRNA with differential 3' uridylation levels were required to be expressed (read count ≥ 10) in at least 20 samples in both tested fluids with a p value of < 0.05 after FDR correction.
	Plasma-Lab 5			Serum-Lab 5
miRNA	Ave. 3' U (%)	Ave. RPM	sampleN	Ave. 3' U (%)	Ave. RPM	sampleN	3'U Difference	beta_binomial.pvalue	FDR.BH
hsa-miR-148b-3p	0.932422	928.392	148	16.0883	1672.78	75	-15.1559	2.76904e-89	9.96854e-88
hsa-miR-484	2.06956	2638.99	195	12.0702	1489.12	32	-10.0007	1.00019e-29	7.20134e-29
hsa-miR-744-5p	8.25852	194.374	78	14.5417	546.106	90	-6.28319	1.3201e-07	2.6402e-07
hsa-miR-16-5p	0.507849	56.5871	139	14.7641	61.8655	58	-14.2563	1.8698e-69	2.24376e-68
hsa-miR-425-5p	0.851884	1211.32	93	6.67774	978.835	23	-5.82585	3.3879e-21	1.35516e-20
hsa-miR-143-3p	50.2943	1855.33	183	55.4867	4069.55	82	-5.19243	0.0383416	0.0486296
hsa-miR-106b-3p	1.18565	1307.92	204	6.7035	527.812	65	-5.51785	6.03771e-38	5.43394e-37
hsa-miR-23b-3p	13.3708	163.89	50	41.2168	527.966	32	-27.846	1.90261e-07	3.60495e-07
hsa-miR-92a-3p	3.49437	790.777	204	10.1557	1307.37	91	-6.66135	1.35435e-25	6.96522e-25
hsa-miR-33a-3p	1.82738	20.7756	41	13.3039	13.6567	30	-11.4765	2.25075e-08	5.0642e-08
hsa-miR-15b-3p	0.422395	154.819	80	5.99061	135.841	34	-5.56822	9.53454e-27	5.72072e-26
hsa-miR-7-1-3p	12.2253	28.1383	60	6.43547	58.2739	46	5.78981	7.88093e-05	0.000118748
hsa-let-7f-2-3p	23.938	32.6333	129	50.2945	41.4758	62	-26.3565	6.5555e-09	1.57332e-08
hsa-miR-652-3p	33.7523	273.43	169	55.3379	604.045	83	-21.5856	5.77843e-07	1.04012e-06
hsa-let-7i-5p	5.04126	6609.38	59	17.1115	5645.85	82	-12.0703	1.08454e-19	3.5494e-19
hsa-miR-18a-3p	5.9017	45.3236	144	12.1661	28.3568	44	-6.26444	0.000288315	0.000399205
hsa-let-7e-5p	10.0559	36.7669	118	17.6372	113.32	80	-7.58133	5.22279e-08	1.106e-07
hsa-miR-98-5p	0.101041	182.79	122	6.62882	302.627	86	-6.52778	9.63519e-79	1.73434e-77
hsa-miR-339-3p	3.72055	97.0186	59	11.3475	140.316	62	-7.62693	1.93353e-06	3.16396e-06
hsa-miR-1976	2.76718	33.2081	149	9.72759	22.4571	49	-6.96041	6.2234e-10	1.6003e-09
hsa-miR-26b-3p	5.04373	29.8833	126	21.6725	57.4873	63	-16.6288	3.98479e-21	1.43452e-20
hsa-miR-1306-5p	0.21691	32.997	67	8.35956	41.9815	27	-8.14265	4.28105e-25	1.92647e-24
hsa-miR-1843	3.42373	21.1824	74	18.3468	39.1333	36	-14.9231	1.08676e-10	3.00949e-10
hsa-miR-181d-5p	10.0501	25.1313	64	22.1027	81.502	51	-12.0526	9.76637e-05	0.000140636
hsa-miR-330-3p	5.90721	12.7986	73	11.3816	39.651	49	-5.47439	0.00210983	0.00281311
hsa-miR-99b-3p	0	17.4375	24	7.37496	31.1545	22	-7.37496	7.48879e-12	2.24664e-11
hsa-miR-454-5p	7.36512	10.6111	27	0.382653	16.4179	28	6.98246	7.47618e-07	1.28163e-06
hsa-miR-1301-3p	10.5368	32.7385	39	31.0388	72.0816	38	-20.5021	7.91656e-05	0.000118748
hsa-miR-23a-5p	4.32204	31.2957	23	11.5473	19.6121	33	-7.22529	0.0391739	0.0486296
